# Cell Type-Specific Effects of miR-21 Loss Attenuate Tumor Progression in MYC-Driven Prostate Cancer

**DOI:** 10.1101/2025.05.14.654101

**Authors:** Kenji Zennami, Mindy Graham, Shireen Chikara, Polina Sysa-Shah, Fatima H. Rafiqi, Rulin Wang, Bulouere Abel, Qizhi Zeng, Timothy E G Krueger, W Nathaniel Brennen, Sudipto Ganguly, Jelani C. Zarif, Brian Simons, Theodore L. DeWeese, Angelo De Marzo, Srinivasan Yegnasubramanian, Shawn E. Lupold

**Author notes:** Corresponding authors: Shawn E. Lupold, 600 N. Wolfe St, Park 205, Baltimore, MD 21287-2101.; and Srinivasan Yegnasubramanian, 1660 Orleans Street, CRB2 Room 145, Baltimore, MD 21231. Contributed equally to this work (Kenji Zennami, Mindy Graham). Financial Support: NIH NCI P30CA006973, U54CA274370, 1P50CA27239, and P50CA180995, Department of Defense Prostate Cancer Research Program W81XWH-19-1-0450, The Patrick C. Walsh Prostate Cancer Research Fund, and the Dr. Cyrus Katzen Foundation, Inc. Disclosure Statements: SY receives research funding to his institution from Bristol-Myers Squibb and Celgene, Janssen, and Cepheid and has served as a consultant for Cepheid. He owns founder’s equity in Brahm Astra Therapeutics and Digital Harmonic.

## Abstract

Aberrant microRNA expression is common in cancer, yet cell-type-specific microRNA activity in the tumor microenvironment (TME) remains poorly understood. Here, we show that germline deletion of miR-21 significantly attenuated the progression of MYC-driven prostate cancer (PCa), reducing prostate weight, tumor burden, and proliferation index in Hi-Myc mice. In situ hybridization revealed elevated miR-21 expression in multiple cell types during disease progression. Inflammatory and premalignant lesions in mouse and human prostate showed increased miR-21 in both stroma and epithelium, with further enrichment in the stroma of invasive adenocarcinoma. In Hi-Myc mice, single cell RNA-sequencing revealed miR-21 gene regulation in neoplastic, stromal, and immune cells in a cell-type-specific manner, impacting both direct and indirect targets. Notably, miR-21 deletion reduced immune infiltration into the prostate TME, particularly *Trem2*-expressing macrophages and regulatory T cells. The Timp1-fibroblast gene signature in MYC-driven PCa was suppressed in miR-21 knockout prostates. Cell-cell communication analysis showed that miR-21 suppressed TGF-beta signaling in the TME, partially through *Ski* and *Smad7* suppression in cancer-associated fibroblasts. These findings underscore the crucial role of miR-21 in PCa and provide some of the first in situ insights into cell-type-specific miRNA activity in solid tumors.
