## Supplementary material for "Cell Type-Specific Effects of miR-21 Loss Attenuate Tumor Progression in MYC-Driven Prostate Cancer": Table S1

Sample	Type	Study	Total cell No.	B cells	Basal	Endothelial	Fibroblasts	Glial	Ionocytes	Luminal	Luminal MYC 1	Macrophages Trem2	Mast cells	MDSCs	NK cells	pDCs	Pericytes	Reactive Luminal	Smooth Muscle	T cells	T cells reg
WT 6mo Dorsal 1	Reference	PMID: 36373171	1619	0	506	28	73	0	28	742	69	19	0	0	0	0	15	113	26	0	0
WT 6mo Dorsal 2	Reference	PMID: 36373171	2146	0	631	16	53	1	11	1141	175	10	0	0	3	0	4	66	35	0	0
WT 6mo Lateral 1	Reference	PMID: 36373171	832	0	336	10	10	0	6	245	73	9	0	0	1	0	4	92	46	0	0
WT 6mo Lateral 2	Reference	PMID: 36373171	1309	0	602	17	9	0	16	442	51	14	0	0	0	0	10	83	65	0	0
WT 10mo Dorsolateral 1	Reference	PMID: 39198404	8186	0	2623	346	945	62	82	2531	646	158	9	0	26	0	101	545	76	35	1
WT 10mo Dorsolateral 2	Reference	PMID: 39198404	8116	1	2146	350	890	54	109	3201	526	143	10	0	15	0	97	451	73	49	1
Hi-Myc 10mo Dorsolateral 1	Reference	PMID: 39198404	8689	26	1582	593	476	12	0	229	2191	1129	106	32	130	21	203	1335	7	479	138
Hi-Myc 10mo Dorsolateral 2	Reference	PMID: 39198404	8571	9	1618	514	755	22	0	443	2443	917	75	21	121	7	134	1104	11	262	115
Hi-Myc 6mo Dorsal 1	Reference	PMID: 39198404	1591	1	494	86	72	3	0	112	315	72	0	0	3	0	24	401	8	0	0
Hi-Myc 6mo Dorsal 2	Reference	PMID: 39198404	1889	0	513	69	54	4	1	98	512	103	0	0	2	0	8	515	10	0	0
Hi-Myc 6mo Lateral 1	Reference	PMID: 39198404	2254	0	660	146	59	0	0	60	890	89	0	0	0	0	21	306	23	0	0
Hi-Myc 6mo Lateral 2	Reference	PMID: 39198404	2127	0	470	87	55	0	0	80	992	111	0	0	0	0	12	307	12	0	1
HiMyc_miR21KO 1	Query	N/A	3416	1	749	138	173	11	1	51	1180	218	24	7	46	3	49	692	5	59	9
HiMyc_miR21KO 2	Query	N/A	6799	14	1934	379	475	37	0	70	1445	467	46	24	95	5	74	1572	2	148	12
miR21KO 1	Query	N/A	10130	1	3233	269	888	82	110	3081	1413	193	20	0	27	1	84	583	78	67	0
miR21 KO 2	Query	N/A	10180	1	4270	338	875	53	87	2865	960	199	8	2	15	0	85	256	88	77	1
