## Supplementary material for "Cell Type-Specific Effects of miR-21 Loss Attenuate Tumor Progression in MYC-Driven Prostate Cancer": Table S2

### Sheet: Sheet1
Antigen	Dilution Factor or Concentration (μg/μL)	Intra-cellular?	Species	Clone	Vendor	Catalog Number (#)
Lymphocyte Panel
FoxP3	01:50:00	Yes	Rat	FJK-16s	Invitrogen	11-5773-82
Fixable Viability Stain (FVS)-570	1:1,000				BD Biosciences	564995
CD49b-PECF594	0.125	No	Rat	DX5	BD Biosciences	562453
CD19-BB799	0.125	No	Rat	1D3	BD Biosciences	566411
41BB-PECy7	0.180556	No	Hamster	17B5	Invitrogen	25-1371-82
CD3-AF647	0.125	No	Rat	17A2	BD Biosciences	557869
CD4-AF700	0.125	No	Rat	RM4-5	BD Biosciences	557956
CD8-APCH7	0.125	No	Rat	53-6.7	BD Biosciences	560182
Granzyme B-PacBlue	0.125	Yes	Mouse	GB11	BioLegend	515408
CD45-BV510	0.125	No	Rat	30-F11	BD Biosciences	563891
T-cell Checkpoints Panel
LAG3 (CD223)-BB515	0.5	No	Rat	C9B7W	BD Biosciences	566210
PD1 (CD279)-PE	0.025	Yes	Rat	RMP1-14	BioLegend	114118
ICOS (CD278)-PECF594	0.125	Yes	Hamster	C398.4A	BD Biosciences	565888
B7-H3 (CD276)-BB700	0.5	Yes	Rat	MIH32	BD Biosciences	742282
CD45-PECy7	0.125	No	Rat	30-F11	BD Biosciences	552848
CD3-AF647	0.125	No	Rat	17A2	BD Biosciences	557869
CD44-AF700	0.025	No	Rat	IM7	BioLegend	103026
CD8-APCH7	0.125	No	Rat	53-6.7	BD BioSciences	560182
TIM3 (CD366)-BV421	0.25	No	Mouse	5D12/TIM3	BD Biosciences	747626
L/D-Yellow	1:1,000				Invitorgen	L34968
Macs/MDSCs Panel
MHCII (I-A/I-E)-BB515	0.005	No	Rat	2G9	BD Biosciences	565254
PDL1-PE	0.388889	No	Rat	10F,9G2	BioLegend	124308
Ly6C-PEDF594	0.125	No	Rat	Al-21	BD Bioisciences	562728
F4/80-BB700	0.125	No	Rat	T45-2342	BD Biosciences	746070
CD45-PECy7	0.125	No	Rat	30-F11	BD Biosciences	552848
CD206-AF647	0.125	Yes	Rat	MR5D3	BD Biosciences	565250
Ly6G-AF700	0.005	No	Rat	1A8	BD Biosciences	561236
CD11b-APCCy7	0.005	No	Rat	M1/70	BD Biosciences	561039
CD86-BV421	0.125	No	Rat	GL-1	BioLegend	105032
L/D-Yellow	1:1,000				Invitrogen	L34968
