## Supplementary material for "Cell Type-Specific Effects of miR-21 Loss Attenuate Tumor Progression in MYC-Driven Prostate Cancer": Table S3

### Sheet: Sheet1
Gating Strategies
Population	Gate 1	Gate 2	Gate 3	Gate 4	Gate 5	Gate 6
T-cells	Live SCs	CD45+	CD3+
CD8+ T-cells	Live SCs	CD45+	CD3+	CD8+
CD4+ T-cells	Live SCs	CD45+	CD3+	CD4+
Tregs	Live SCs	CD45+	CD3+	CD4+	FoxP3+
NK cells	Live SCs	CD45+	CD3-	CD49b+
B-cells	Live SCs	CD45+	CD3-	CD19+
Myeloid Cells	Live SCs	CD45+	CD11b+
Macrophages (Macs)	Live SCs	CD45+	CD11b+	MHCII+
Monocytic MDSCs	Live SCs	CD45+	CD11b+	MHCII+	Ly6G-	Ly6Chi
Granulocytic MDSCs	Live SCs	CD45+	CD11b+	Non-Macs	Ly6G+	Ly6Clo
				(MHCII+ or F4/80+, but not both)
*SCs = single cells
